# Streamlined regulation of chloroplast development in the liverwort *Marchantia polymorpha*

**DOI:** 10.1101/2023.01.23.525199

**Authors:** Nataliya E. Yelina, Eftychios Frangedakis, Zhemin Wang, Tina B. Schreier, Jenna Rever, Marta Tomaselli, Edith Forestier, Kumari Billakurthi, Sibo Ren, Yahui Bai, Julia Stewart-Wood, Jim Haseloff, Silin Zhong, Julian M. Hibberd

## Abstract

Photosynthesis in eukaryotic cells takes place in chloroplasts that develop from undifferentiated plastids in response to light. In angiosperms, after perception of light de-repression allows Elongated Hypocotyl 5 (HY5) transcription factor to initiate photomorphogenesis, and two families of transcription factors known as Golden2-like (GLK) and GATA are considered master regulators of chloroplast development. The MIR171-targeted SCARECROW-LIKE (SCL) GRAS transcription factors also impact on chlorophyll biosynthesis. The extent to which these proteins carry out conserved roles in non-seed plants is not known. Here we report in the model liverwort *Marchantia polymorpha* that GLK controls chloroplast biogenesis and HY5 shows a small conditional effect on chlorophyll content. In contrast, GATA and SCL have no detectable roles in this fundamental process. ChIP-SEQ and RNA-SEQ revealed that MpGLK regulates many photosynthetic and chloroplast development-related genes, but also has a broader set of targets than previously reported in angiosperms. This implies GLK carries out a conserved role relating to chloroplast biogenesis in land plants but also supports extensive divergence between its targets in *M. polymorpha* and flowering plants. The data support the hypothesis that regulation of chloroplast biogenesis in *M. polymorpha* is streamlined compared with angiosperms and allows us to present a core regulatory network for chloroplast biogenesis in land plants.
