## Supplementary material for "Streamlined regulation of chloroplast development in the liverwort *Marchantia polymorpha*": Supp Dataset 2

### Sheet: HY5
		Empty clear tube with bead: 1.24 g		Cold MeOH (5 mM NaCl)/Hexane containing coprostanol and dodecane and 6%KOH
		Empty normal tube with bead: 1.22 g
	Name	FW	Condition	Code	Area dodecane	Area cis-thujopsene	Area b-chamigrene	b-himachalene	Area g-cupranene	Viridiflorol	Unknown diterpene	Quantity						Average						Std dev
	Control 1	210	MeOH/hexane extraction	EF555	307490	515918	712051	400607	920212	633332	69198	7.19073	9.92438	5.58355	12.8257	8.82721	0.964463	10.2884	13.3042	7.75113	18.116	14.2923	1.18649	2.75489	2.99661	1.88236	4.6836	4.85798	0.318691
	Control 2	220	MeOH/hexane extraction	EF556	401342	1222781	1534005	880457	2132188	1777693	102359	12.4639	15.6362	8.97456	21.7336	18.1202	1.04335
	Control 3	210	MeOH/hexane extraction	EF557	467112	1221874	1564257	947723	2156826	1736198	169119	11.2106	14.3519	8.69528	19.7887	15.9295	1.55165
	HY5 line 1	220	MeOH/hexane extraction	EF558	307192	1418414	1819490	1035447	2752447	1892044	132865	18.8892	24.2303	13.7892	36.6546	25.1966	1.76938	17.1637	23.0123	12.7326	33.4556	25.3819	1.42617	3.499	5.5079	1.50558	5.93344	5.38259	0.310456
	HY5 line 2	220	MeOH/hexane extraction	EF559	404824	1300005	1682003	1089387	2633158	1988481	115275	13.1371	16.9973	11.0087	26.6091	20.0944	1.1649
	HY5 line 3	210	MeOH/hexane extraction	EF560	519480	2359365	3370809	1624237	4497324	3739971	162938	19.4648	27.8092	13.4	37.103	30.8548	1.34424
	Name	FW	Condition	Code	Area coprostanol	Campesterol	Stigmasterol	Unknown sterol 1	Unknown sterol 2	Quantity camp	Quantity stigm			Average					Std dev
	Control 1	210	MeOH/hexane + TMS	EF581	1922871	1259691	846918			25.4151	17.0872	0	0	19.7293	15.1061	0.819881	0.464156	15.0735	11.8536	1.42007	0.803942
	Control 2	220	MeOH/hexane + TMS	EF582	1235974	88106	79662	82093	46475	2.6398	2.3868	2.45964	1.39247
	Control 3	210	MeOH/hexane + TMS	EF583	1605518	1288415	1069554			31.1329	25.8444	0	0
	HY5 line 1	220	MeOH/hexane + TMS	EF584	1524947	1289883	1037420			31.3235	25.1927	0	0	12.9773	10.3055	1.68138	0.771391	15.895	12.8961	1.50797	0.684808
	HY5 line 2	220	MeOH/hexane + TMS	EF585	1158061	104581	80203	66610	31475	3.34423	2.56469	2.13002	1.00649
	HY5 line 3	210	MeOH/hexane + TMS	EF586	1108869	121879	90299	83293	37377	4.2641	3.15923	2.91411	1.30768
						Control	Mphy5
					Cis-thujopsene-like	10.2884	17.1637	1.06413	2.82529	2.75489	3.499
					b-chamigrene-like	13.3042	23.0123	1.45482	7.20551	2.99661	5.5079
					b-himachalene-like	7.75113	12.7326	0.131609	1.34967	1.88236	1.50558
					g-cupranene-like	18.116	33.4556	2.26486	5.08701	4.6836	5.93344
					Viridiflorol-like	14.2923	25.3819	3.84327	0.19493	4.85798	5.38259
					Unknown diterpene	1.18649	1.42617	0.0563727	0.12462	0.318691	0.310456
